# An atypical NLR protein modulates the NRC immune receptor network

**DOI:** 10.1101/2021.11.15.468391

**Authors:** Hiroaki Adachi, Toshiyuki Sakai, Adeline Harant, Cian Duggan, Tolga O Bozkurt, Chih-hang Wu, Sophien Kamoun

**Affiliations:** The Sainsbury Laboratory, University of East Anglia, Norwich Research Park, NR4 7UH, Norwich, UK; Graduate School of Biological Sciences, Nara Institute of Science and Technology, Ikoma 630-0192, Japan; Laboratory of Crop Evolution, Graduate School of Agriculture, Kyoto University, Mozume, Muko, Kyoto 617-0001, Japan; Department of Life Sciences, Imperial College London, London, UK; Institute of Plant and Microbial Biology, Academia Sinica, Nankang, Taipei 11529, Taiwan

## Abstract

The NRC immune receptor network has evolved in asterid plants from a pair of linked genes into a genetically dispersed and phylogenetically structured network of sensor and helper NLR (nucleotide-binding domain and leucine-rich repeat-containing) proteins. In some species, such as the model plant *Nicotiana benthamiana* and other Solanaceae, the NRC network forms up to half of the NLRome, and NRCs are scattered throughout the genome in gene clusters of varying complexities. Here, we describe NRCX, an atypical, but essential member of the NRC family that lacks canonical features of these NLR helper proteins, such as a functional N-terminal MADA motif and the capacity to trigger autoimmunity. In contrast to other NRCs, systemic gene silencing of *NRCX* markedly impairs plant growth resulting in a dwarf phenotype. Remarkably, dwarfism of *NRCX* silenced plants is partially dependent on NRCX paralogs NRC2 and NRC3, but not NRC4. Despite its negative impact on plant growth when silenced systemically, transient RNA interference of *NRCX* in mature *N. benthamiana* leaves doesn’t result in visible cell death phenotypes. However, alteration of *NRCX* expression modulates the hypersensitive response mediated by NRC2 and NRC3 in a manner consistent with a negative role for NRCX in the NRC network. We conclude that NRCX is an atypical member of the NRC network that has evolved to contribute to the homeostasis of this genetically unlinked NLR network.
