## Supplementary material for "An atypical NLR protein modulates the NRC immune receptor network": Table S1_N_Bentha_NLRs_RootLeafFlower_PTI_TPM.xlsx

### Sheet: N_Bentha_NLRs_RootLeafFlower_PT
		from NLRtracker					from https://www.nature.com/articles/s41598-018-38247-2
Gene id	class in phylogeny	Domain	Domain architecture simplified	Flower_WT_6w_mean	Leaf_WT_6w_mean	Root_WT_6w_mean	Mock_mean	P_fluorescens_mean
NbS00045820g0004	CC	(NBARC)(LRR)	NL	0.27531	0.0302884	1.22856	0.136954	1.93253
NbC25993797g0001	CC	(NBARC)	N	2.07313	0.604723	1.2563	0.229369	1.20673
NbS00014857g0016	CC	(NBARC)(LRR)	NL	0.0358935	0.216576	2.59957	0.537955	0.691648
NbS00053470g0012	CC	(NBARC)(LRR)	NL	0.121456	0.0168884	2.15847	0.0687069	0.0884048
NbS00002946g0006	CC	(R1)(OTHER)(NBARC)(LRR)	BONL	4.77554	4.14782	6.07718	2.39335	9.01275
NbS00019248g0027	CC	(NBARC)	N	0	0	0.0207013	0.080579	0
NbS00035525g0015	CC	(NBARC)(LRR)	NL	0.330308	0.112677	0.286693	0	0
NbS00018239g0010	CC	(JAC)(JAC)(JAC)(CC)(NBARC)(LRR)	OOOCNL	2.34871	1.73268	0.0861707	0.257737	0.0453945
NbS00019837g0008	CC	(CC)(NBARC)(LRR)	CNL	2.95974	2.42682	3.4844	0.866482	1.07064
NbC25203143g0001	CC	(OTHER)(CC)(NBARC)	OCN	1.90564	2.7923	0.90996	0.139002	0.129772
NbS00020327g0001	CC	(JAC)(JAC)(JAC)(JAC)(CC)(NBARC)	OOOOCN	3.33182	4.43114	0.539979	0.070729	0.0874225
NbS00028430g0007	CC	(JAC)(JAC)(JAC)(JAC)(CC)(NBARC)(LRR)	OOOOCNL	1.33724	1.62908	1.98382	0.103241	0.747723
NbS00000634g0116	CC	(CC)(OTHER)(NBARC)(LRR)	CONL	0.946928	2.38366	5.21215	0.567436	0.944478
NbS00038091g0013	CC	(LRR)(NBARC)(LRR)	LNL	0.313877	0.241583	2.19599	0.1879	3.26591
NbS00024228g0008	CC	(NBARC)(LRR)	NL	0.153209	0.266448	5.47797	0.0174282	0.142267
NbS00015021g0013	CC	(NBARC)(LRR)	NL	0.226137	1.03929	3.81668	0.114791	2.56864
NbS00002905g0008	CC	(NBARC)(LRR)(NBARC)(LRR)	NLNL	0.15159	0.264065	11.3699	0.757498	26.2203
NbS00038091g0003	CC	(NBARC)	N	0.964967	0.641486	1.75596	0.122294	0.0250134
NbS00007055g0004	CC	(NBARC)	N	0.0541001	0	0.19095	0	0
NbS00016488g0009	CC	(NBARC)(LRR)	NL	0.199198	0.0426941	2.49473	0	0
NbS00002596g0006	CC	(NBARC)	N	1.55371	0.536194	1.84238	0.0530777	0.167828
NbS00000401g0014	CC	(NBARC)	N	0.0180784	0	0.0698541	0	0
NbS00024406g0017	CC	(NBARC)(LRR)	NL	0.0187082	0.0298446	2.4819	0.0245089	0.022649
NbS00024406g0008	CC	(NBARC)(LRR)	NL	4.17758	3.39584	6.14921	0.768245	0.454009
NbS00040803g0010	CC	(NBARC)	N	1.30823	0.0641924	12.747	0	0
NbS00006004g0008	CC	(NBARC)(NBARC)	NN	0.208218	0.12011	3.47777	0	0
NbS00030183g0008	CC	(NBARC)(LRR)	NL	2.03627	1.28531	7.47496	0.745952	0.70225
NbS00028827g0002	CC	(NBARC)	N	0.111143	0.134403	0.783648	0	0.100713
NbS00009839g0010	CC	(NBARC)(LRR)	NL	0.509413	0.420692	9.72489	0.179877	0.46176
NbS00026128g0019	CC	(NBARC)	N	7.33442	3.70485	30.1914	0.67753	1.52648
NbS00016103g0004	CC	(CC)(OTHER)(NBARC)(LRR)	CONL	5.71715	2.96054	27.0992	3.38566	6.38829
NbS00002971g0007	CC	(CC)(OTHER)(NBARC)(LRR)	CONL	16.1113	9.53708	43.8132	8.21236	9.58078
NbC24350532g0001	CC	(NBARC)	N	5.83972	3.94618	27.768	2.34407	2.42544
NbS00004466g0001	CC	(NBARC)(LRR)	NL	0.174928	0.229003	54.7442	0.151047	0.0193455
NbS00017924g0016	CC	(NBARC)(LRR)	NL	0.424544	0.109158	0	0.0590199	0
NbS00011331g0023	CC	(CC)(OTHER)(NBARC)(LRR)	CONL	0	0.0180789	0.039559	0	0
NbS00020047g0002	CC	(NBARC)(LRR)	NL	0.387812	0.291218	0.599719	0.479535	2.77654
NbS00000611g0010	CC	(CC)(OTHER)(NBARC)(LRR)	CONL	3.05803	1.68629	3.93294	1.23753	7.8046
NbS00030243g0001	CC	(CC)(OTHER)(NBARC)(LRR)	CONL	5.7476	8.07419	30.449	5.72126	8.17113
NbS00031134g0006	CC	(OTHER)(CC)(NBARC)(LRR)	OCNL	6.11041	5.68663	9.57429	2.95084	3.93212
NbS00018282g0019	CC	(OTHER)(CC)(NBARC)(NBARC)(LRR)	OCNNL	7.71182	4.70098	17.5586	3.00137	8.56178
NbS00026706g0016	CC	(CC)(OTHER)(NBARC)(LRR)	CONL	5.4506	4.35903	7.98374	5.00196	11.6436
NbS00011087g0003	CC	(CC)(OTHER)(NBARC)(LRR)	CONL	6.98449	7.74057	9.71624	7.47768	6.93667
NbS00019561g0003	CC	(CC)(OTHER)(NBARC)	CON	0.601108	0.572935	1.42464	0.0330346	0.0962896
NbS00019725g0006	CC	(CC)(NBARC)(LRR)	CNL	0.190212	0.340174	5.30403	0.117872	0.11506
NbS00015355g0016	CC	(CC)(OTHER)(NBARC)	CON	0.917472	1.16637	1.90121	0.0316093	0.119
NbS00048318g0004	CC	(NBARC)(LRR)	NL	0.152699	0.0843745	7.17126	0.0523707	0.238751
NbS00031134g0004	CC	(NBARC)	N	0	0	0	0	0
NbS00002626g0018	CC	(NBARC)(LRR)(NBARC)(LRR)	NLNL	2.96553	2.37324	4.73598	0.902257	2.32066
NbS00040944g0001	CC	(NBARC)(LRR)	NL	1.77404	2.94518	6.74468	3.57828	8.53448
NbS00020251g0010	CC	(NBARC)(LRR)	NL	2.63759	1.30424	2.76496	0.797066	1.05096
NbS00061479g0004	CC	(CC)(OTHER)(NBARC)(LRR)	CONL	0.101525	0.157344	0.389212	0.0463943	0.017531
NbS00008951g0006	CC	(NBARC)	N	0.214723	0.338798	0.607341	0.144946	0
NbS00013243g0014	CC	(CC)(OTHER)(NBARC)(LRR)	CONL	0.0545067	0	0.00395187	0	0.0377552
NbS00024857g0001	CC	(CC)(OTHER)(NBARC)(LRR)	CONL	0.14077	0.165742	1.21376	0.134939	0.7813
NbS00014488g0001	CC	(CC)(OTHER)(NBARC)(LRR)	CONL	1.50407	1.16093	3.16512	0.247897	0.777774
NbS00038787g0009	CC	(NBARC)	N	0.00746119	0	1.78524	0	0.19805
NbS00000462g0003	CC	(CC)(OTHER)(NBARC)	CON	0.463064	0.28855	1.0858	0.47177	2.08825
NbS00013646g0007	CC	(NBARC)(LRR)	NL	0.0163938	0	0.0539634	0	0.0553998
NbS00017277g0003	CC	(NBARC)	N	0	0	0.0229237	0	0
NbS00007051g0110	CC	(NBARC)	N	0.0124374	0	0.793083	0	0
NbS00013765g0025	CC	(NBARC)	N	0.332457	0.295685	0.027491	0.200668	0.0820871
NbS00016761g0012	CC	(CC)(OTHER)(NBARC)(LRR)(LRR)	CONL	0.216414	0.549519	0.781101	0.0117816	0.0792861
NbS00009911g0001	CC	(CC)(OTHER)(NBARC)(LRR)(LRR)	CONL	2.73556	1.70323	2.00607	0.492266	1.26247
NbS00018137g0007	CC	(CC)(OTHER)(NBARC)	CON	0.223821	0.0675417	0.121627	0	0
NbS00012189g0002	CC	(CC)(OTHER)(NBARC)	CON	2.45967	4.11608	4.54224	0.53716	0.927128
NbS00003205g0003	CC	(CC)(OTHER)(NBARC)(LRR)	CONL	1.85005	3.17784	4.86501	0.346878	0.437217
NbS00047736g0008	CC	(OTHER)(CC)(NBARC)	OCN	0.0523231	0	0	0	0
NbS00012936g0019	CC	(CC)(OTHER)(NBARC)(LRR)	CONL	0.830274	0.769206	1.95605	1.06165	4.703
NbS00007796g0005	CC	(OTHER)(CC)(NBARC)(LRR)	OCNL	0.469295	0.109386	0.85167	0.310789	0.481187
NbS00020742g0010	CC	(NBARC)	N	1.15299	0.588182	0.978308	0.0412513	0.0751107
NbS00034734g0013	CC	(NBARC)	N	2.38394	0.3614	0	0	0
NbS00002061g0001	CC	(OTHER)(CC)(NBARC)(LRR)	OCNL	1.35567	0.2732	1.00108	0.249182	0.423716
NbS00005164g0007	CC	(CC)(NBARC)	CN	2.49298	2.31735	1.86067	0.253052	1.23456
NbS00010827g0004	CC	(CC)(OTHER)(NBARC)(LRR)	CONL	0.11546	0.00814033	0.773613	0	0.0185266
NbS00044055g0006	CC	(NBARC)	N	0.0327318	0.174185	0.514228	0	0
NbS00014266g0009	CC	(NBARC)(LRR)	NL	0.082515	0.0266521	0.25665	0	0
NbS00042548g0007	CC	(NBARC)	N	2.21311	1.66154	1.37808	0.550828	1.02857
NbS00053317g0006	CC	(TIR)(PLOOP)	TP	1.75123	1.40239	1.48192	0.594776	0.643701
NbS00045495g0001	CC	(TIR)(PLOOP)	TP	1.6844	0.657638	2.23648	0.232959	0.366456
NbS00005256g0015	CC	(TIR)(PLOOP)	TP	0.701181	0.33255	0.253735	0.180023	0.168662
NbS00015188g0002	TIR	(TIR)(NBARC)(LRR)	TNL	0.870601	3.31773	9.04349	0.564604	0.493553
NbS00002214g0001	TIR	(NBARC)(LRR)	NL	1.52707	0.848347	1.93452	0.141273	0.6434
NbS00009821g0008	TIR	(TIR)(NBARC)(LRR)	TNL	19.4457	13.2711	79.3868	5.74685	3.12157
NbS00024608g0005	TIR	(NBARC)(LRR)	NL	4.02648	2.84305	1.29282	0.864945	0.773841
NbS00018358g0013	RPW8	(RPW8)(NBARC)(LRR)	RNL	3.55666	3.31704	2.20962	2.24078	4.91792
NbS00026402g0005	RPW8	(NBARC)(LRR)	NL	0.127507	0.226778	0.00963122	0.0367075	0.195328
NbS00036756g0009	RPW8	(RPW8)(NBARC)(LRR)	RNL	4.09665	9.00431	20.5584	9.6452	30.0456
NbS00035439g0002	RPW8	(NBARC)	N	0	0	0	0	0
NbC25072990g0001	RPW8	(NBARC)	N	0	0	0	0	0
NbS00018636g0004	CCG10	(NBARC)(LRR)	NL	0	0	0	0	0
NbS00035195g0009	CCG10	(NBARC)(LRR)	NL	0	0	0	0	0
NbS00002865g0003	CCG10	(NBARC)	N	0.294619	0.31075	0.833458	0.140473	0.0732352
NbS00022757g0018	CCG10	(NBARC)	N	0	0.0507786	0.107258	0.104374	0.0950226
NbS00005570g0005	CCG10	(NBARC)(LRR)	NL	0.199755	0.109951	0.493604	0.0127369	1.08282
NbS00004802g0023	CC	(NBARC)(LRR)(CC)(OTHER)(NBARC)(LRR)(CC)(NBARC)(LRR)	NLCONLCNL	0.180191	0.12644	1.36298	0.0689746	6.70363
NbS00008754g0022	CC	(CC)(OTHER)(NBARC)(LRR)(CC)(OTHER)(NBARC)(LRR)(NBARC)(LRR)(NBARC)(LRR)	CONLCONLNLNL	0.0264736	0.055016	0.265848	0	0.0985374
NbS00012994g0001	CC	(OTHER)(CC)(NBARC)(LRR)	OCNL	2.39566	0.974128	2.12056	0.49831	0.213261
NbS00001549g0018	CC	(OTHER)(CC)(NBARC)(LRR)	OCNL	0.00871762	0	0.0157919	0.205913	0.0354175
NbS00006056g0003	CC	(NBARC)	N	0.0280752	0	0.058909	0	0
NbS00009035g0013	CC	(OTHER)(NBARC)	ON	0.0740128	1.26563	0.485002	0.186823	0.140177
NbS00001751g0003	CC	(OTHER)(CC)(NBARC)	OCN	0.964834	0.758908	1.62488	0.376603	0.0489365
NbS00004087g0012	CC	(NBARC)(LRR)	NL	1.36045	1.20873	2.47145	0.390961	0.241105
NbS00024739g0012	CC	(OTHER)(CC)(NBARC)	OCN	0.762397	0.437417	0.301417	0.0759849	0.0280253
NbS00016992g0002	CC	(OTHER)(CC)(NBARC)(LRR)	OCNL	0.156346	0.211639	1.09594	0	1.31009
NbS00042379g0005	CC	(NBARC)	N	0	0	0	0	0
NbS00054346g0004	CC	(OTHER)(NBARC)	ON	0.00931754	0	0.0818657	0	0
NbS00017771g0002	CC	(OTHER)(NBARC)	ON	0	0	0.0125939	0	0
NbS00022757g0022	CC	(OTHER)(NBARC)	ON	0	0	0.232285	0	0.252917
NbS00013187g0021	CC	(NBARC)(LRR)	NL	0	0	0.00558963	0	0.0368245
NbS00005464g0014	CC	(OTHER)(NBARC)	ON	1.49316	1.85072	0.22431	1.02665	0.427117
NbS00010427g0015	CC	(NBARC)(LRR)	NL	0.473421	0.0446437	0.0204592	0.0566738	0
NbS00044767g0015	CC	(OTHER)(NBARC)(LRR)(OTHER)(NBARC)	ONLON	1.78776	0.605952	3.2844	0.765243	0.792753
NbS00013187g0003	CC	(OTHER)(CC)(NBARC)(LRR)	OCNL	2.80845	1.25728	4.47346	1.1852	0.797507
NbS00007522g0008	CC	(OTHER)(CC)(NBARC)(LRR)	OCNL	0.0582602	4.18602	0.0190241	1.07991	0.158932
NbS00026163g0007	CC	(OTHER)(CC)(NBARC)(LRR)	OCNL	0.498784	0.21965	4.36015	0.0716691	0.0250706
NbS00033518g0003	CC	(OTHER)(CC)(NBARC)(LRR)	OCNL	1.92559	1.17965	1.73038	0.741692	3.4794
NbS00042576g0011	CC	(OTHER)(NBARC)(LRR)(CC)(OTHER)(NBARC)	ONLCON	2.51278	2.58771	2.22593	0.175111	0.334873
NbS00009444g0022	CC	(NBARC)(LRR)	NL	0.0205315	0.0134149	0	0	0
NbS00006547g0102	CC	(OTHER)(CC)(NBARC)(LRR)	OCNL	0.492669	0.968173	8.47283	0.262935	0.409533
NbS00006274g0004	CC	(NBARC)	N	0.618259	4.36977	5.90986	3.38282	1.16078
NbS00006274g0002	CC	(OTHER)(NBARC)	ON	2.19436	1.66089	4.6663	0.357863	0.446192
NbS00042739g0001	CC	(OTHER)(OTHER)(NBARC)	OON	1.26359	0.723485	1.99766	0.140433	0.324559
NbS00026584g0010	CC	(OTHER)(NBARC)(LRR)(NBARC)(LRR)	ONLNL	1.5497	1.01912	1.37402	0.409186	0.535829
NbS00024550g0001	CC	(OTHER)(CC)(NBARC)(LRR)	OCNL	0.404622	0.364957	3.21073	0.447042	2.36979
NbS00013796g0008	CC	(NBARC)(LRR)	NL	1.20302	0.182861	1.95008	0.0408232	0.357038
NbS00059547g0001	CC	(NBARC)	N	0.592813	0.852953	1.18825	0	0.19351
NbS00024550g0005	CC	(NBARC)	N	0	0	0	0	0
NbS00018164g0117	CC	(OTHER)(CC)(NBARC)(LRR)	OCNL	0.713798	0.260651	9.26733	0.0693371	0.0758723
NbS00047106g0002	CC	(OTHER)(CC)(NBARC)	OCN	1.45901	2.37608	5.87642	1.07208	0.37516
NbS00019252g0001	CC	(NBARC)	N	0	0	1.1451	0	0
NbS00018164g0105	CC	(OTHER)(CC)(NBARC)(LRR)	OCNL	0.0249926	0.0108194	0.466935	0	0
NbS00037512g0010	CC	(OTHER)(OTHER)(NBARC)(LRR)	OONL	0.524446	3.0485	4.72921	0.790861	1.50258
NbS00049356g0001	CC	(OTHER)(NBARC)(LRR)	ONL	0.621015	0.640623	0.812169	0.273757	0.742834
NbS00003488g0001	CC	(OTHER)(NBARC)(LRR)	ONL	2.71289	1.93592	1.97158	1.13471	3.34954
NbS00018399g0005	CC	(CC)(OTHER)(NBARC)(LRR)	CONL	3.50799	2.35894	4.37709	0.900974	2.30715
NbS00018399g0007	CC	(NBARC)	N	0.597389	0.514869	0.636122	0.0794346	0.335446
NbS00033032g0022	CC	(CC)(OTHER)(NBARC)(LRR)	CONL	8.27165	5.9665	13.8186	3.4239	6.18739
NbS00001428g0007	CC	(CC)(CC)(OTHER)(NBARC)	CCON	0.0100557	0.0622712	0.00404797	0.0383898	0
NbS00001223g0007	CC	(R1)(CC)(CC)(NBARC)(LRR)	BCCNL	6.28033	5.33564	7.09495	1.43762	1.11437
NbS00008803g0010	CC	(R1)(CC)(NBARC)(LRR)	BCNL	2.51934	3.54353	6.64244	0.416188	0.566006
NbS00004613g0014	CC	(CC)(OTHER)(NBARC)(LRR)	CONL	2.401	2.79714	7.0375	1.35351	4.12839
NbS00000815g0015	CC	(R1)(CC)(NBARC)(LRR)	BCNL	0.0864369	0.0746193	0.76928	0.0242996	2.27971
NbS00032132g0014	CC	(R1)(OTHER)(CC)(NBARC)(LRR)	BOCNL	0.370462	0.423969	1.53529	0.0702795	0.013746
NbS00030756g0006	CC	(NBARC)(LRR)	NL	0	0	0	0	0
NbS00001327g0010	CC	(R1)(NBARC)(NBARC)(NBARC)(LRR)	BNNNL	0.0594533	0.0173927	0.73712	0.0519059	0.202035
NbS00022076g0115	CC	(R1)(CC)(NBARC)(NBARC)(LRR)	BCNNL	0.389343	0.210373	2.52326	0.0750531	0.0832092
NbS00031132g0007	CC	(R1)(CC)(NBARC)(NBARC)(LRR)	BCNNL	0.206195	0.297997	0.302988	0.0678015	0.18422
NbS00002627g0020	CC	(NBARC)(LRR)	NL	0.149663	0.288943	0.176988	0.116407	0.167328
NbS00001576g0027	CC	(R1)(CC)(NBARC)(LRR)	BCNL	0.138722	0.364757	0.421276	0.147654	0.229387
NbS00005888g0018	CC	(CC)(NBARC)	CN	0	0	0	0	0
NbS00004955g0024	CC	(R1)(CC)(NBARC)(LRR)	BCNL	0.317962	0.0980102	1.6926	0.064545	0.272975
NbS00001576g0023	CC	(R1)(CC)(NBARC)	BCN	0.0223764	0.0385131	0.0897675	0	0.0205194
NbS00012526g0014	CC	(NBARC)(LRR)	NL	0	0	0	0	0
NbS00030500g0015	CC	(R1)(CC)(OTHER)(NBARC)(LRR)	BCONL	2.09479	0.935598	2.5016	0.147851	0.297066
NbS00034897g0005	CC	(CC)(NBARC)	CN	0	0	0.0475137	0	0
NbS00057285g0005	CC	(R1)(CC)(OTHER)(NBARC)	BCON	0	0	0.414419	0	0
NbS00023304g0012	CC	(R1)(CC)(NBARC)(LRR)(R1)(CC)	BCNLBC	0.149637	0.174841	3.42197	0.172761	0.319517
NbS00028099g0018	CC	(NBARC)	N	0	0	0.349195	0	0.0757236
NbS00035496g0014	CC	(R1)(CC)(NBARC)(LRR)(R1)(R1)(OTHER)(CC)	BCNLBBOC	1.08703	0.817651	4.14976	0.438909	0.122927
NbS00033314g0004	CC	(NBARC)(LRR)	NL	0.130907	0.0571847	1.20266	0	0.0556855
NbS00003236g0006	CC	(NBARC)(LRR)	NL	0.157957	0.0708035	6.57518	0.0997126	1.06115
NbS00023299g0005	CC	(NBARC)(LRR)	NL	0.0965883	0.324644	0.144989	0.196865	0.291208
NbS00034310g0005	CC	(NBARC)(LRR)	NL	0.0273884	0.105883	1.13954	0.0527479	2.21423
NbC23300057g0001		(MLKL)	M	0	0.0625156	0	0	0.205218
NbC23769986g0001		(NBARC)	N	0	0	0.0655554	0	0
NbC23882543g0001		(NBARC)	N	0.815341	1.92697	0.0960052	0	0
NbC23882545g0001		(NBARC)	N	0.0769381	0.0450694	0.237234	0	0
NbC24316409g0001		(NBARC)	N	0	0.0337395	0	0	0
NbC24537800g0001		(NBARC)	N	4.24411	8.60382	7.20858	0	0.577388
NbC24780089g0002		(CC)(OTHER)	CO	1.75593	2.84318	4.15494	0.87273	1.34228
NbC24952794g0001		(NBARC)	N	0	0	0	0	0
NbC25006242g0001		(CC)(OTHER)	CO	0.642172	0.713699	1.29018	0	0.456868
NbC25684863g0005		(LRR)	L	0.0149606	0	0.00857364	0	0
NbC25852378g0001		(NBARC)	N	0	0	0	0	0
NbS00000058g0019		(NBARC)(LRR)	NL	0	0	0	0	0
NbS00000300g0103		(OTHER)(CC)(NBARC)	OCN	0.154537	0.402138	0.114245	0.625114	2.56369
NbS00000358g0008		(NBARC)	N	0.0716756	0.0101421	0.121331	0	0
NbS00000401g0013		(NBARC)(LRR)	NL	0	0	0.0108234	0	0
NbS00000462g0011		(NBARC)(LRR)	NL	0.352989	0.159918	1.34125	1.23675	7.31582
NbS00000484g0002		(NBARC)	N	0	0	0.0330318	0	0
NbS00000815g0017		(LRR)	L	7.60156	5.81575	8.11004	1.40147	1.84383
NbS00000815g0018		(NBARC)	N	6.50522	4.55754	5.2545	0.425263	0.562782
NbS00001169g0146		(CC)(OTHER)(NBARC)(LRR)	CONL	0.0380153	0	0.02865	0	0
NbS00001245g0014		(LRR)	L	0	0	0	0	0.277887
NbS00001428g0001		(R1)	B	0	0.0892754	0	0	0
NbS00001576g0026		(R1)	B	0	0	0	0	0
NbS00002411g0014		(MLKL)(MLKL)(PKin)	MMO	0.0370889	0.00946936	0.0569873	0	0
NbS00002493g0002		(R1)(CC)(NBARC)(LRR)	BCNL	0.127418	0.00391211	2.56704	0.032165	0.394833
NbS00002493g0003		(R1)	B	0	0	1.32089	0	0.0697457
NbS00002627g0004		(NBARC)	N	0.214041	0.476014	0.785454	0.254386	0.249844
NbS00002627g0005		(R1)	B	2.27051	3.28596	2.99613	0.0877509	0.432674
NbS00002627g0014		(LRR)	L	3.79618	4.42061	5.26503	2.05084	3.40833
NbS00002627g0016		(R1)(R1)	BB	0	0.00911568	0	0	0
NbS00002720g0116		(CC)(OTHER)(OTHER)(LRR)	COOL	0.277198	2.3013	6.84598	0.81515	6.93364
NbS00002808g0029		(CC)(PLOOP)	CP	0	0	0	0	0
NbS00002808g0030		(NBARC)	N	0	0	0	0	0
NbS00003186g0007		(NBARC)	N	0	0	0	0	0
NbS00003841g0002		(NBARC)(LRR)	NL	0.0911936	0.0266409	0.147194	0	0
NbS00004191g0005		(CC)(OTHER)	CO	3.1538	2.52804	11.9952	1.13512	1.31859
NbS00004191g0008		(CC)(OTHER)(NBARC)(LRR)	CONL	1.01902	0.614857	3.63216	1.17414	1.69178
NbS00004611g0006		(CC)(OTHER)(NBARC)(LRR)	CONL	2.75529	2.77031	11.1358	2.64909	4.20965
NbS00004802g0008		(NBARC)	N	0	0	0	0	0
NbS00004802g0029		(NBARC)	N	0.121229	0	0	0	0
NbS00004970g0007		(NBARC)	N	0	0	0.0159392	0	0
NbS00005032g0004		(R1)(NBARC)(LRR)	BNL	0.0530894	0.0718271	0.113891	0	0.0192816
NbS00005164g0012		(NBARC)(LRR)	NL	1.843	1.40297	1.37689	0.860953	1.67839
NbS00005530g0001		(R1)	B	0	0.0164479	0.017741	0	0
NbS00005888g0014		(R1)	B	0	0	0	0	0
NbS00005888g0015		(LRR)	L	0.0144657	0.0897661	0.0165802	0.0592566	0.216646
NbS00005888g0017		(R1)	B	0	0	0	0	0
NbS00005940g0011		(NBARC)	N	0	0	0	0	0
NbS00005940g0012		(LRR)	L	0.126895	0	0	0	0.101837
NbS00006004g0003		(NBARC)(LRR)	NL	0.137303	0.0189514	6.41658	0.0502953	0
NbS00006174g0002		(NBARC)	N	0.0423331	0.0214877	0.0683871	0	0
NbS00006274g0015		(NBARC)	N	1.8864	1.34045	1.85248	0.108882	0.0813699
NbS00006274g0016		(NBARC)	N	2.25413	1.93812	2.50184	0.0875226	0.100619
NbS00006313g0010		(CC)(OTHER)	CO	0.0304916	0	0	0	0
NbS00006552g0010		(LRR)	L	0	0	0.114411	0	0
NbS00006672g0036		(OTHER)(CC)(NBARC)(LRR)	OCNL	0.201654	0	0	0	0
NbS00006687g0004		(NBARC)	N	0	0	0	0	0
NbS00007521g0003		(NBARC)	N	0.471048	0	0.154949	0	0.128712
NbS00007569g0011		(MLKL)(PKin)	MO	0.346234	0.0591155	0.0740993	0.0426581	0.0423406
NbS00007841g0002		(CC)(OTHER)(NBARC)	CON	0.144289	0.0258052	0.740119	0.0340692	0
NbS00007990g0014		(NBARC)	N	1.37175	1.23598	5.8939	0.886633	1.1291
NbS00008428g0001		(CC)(OTHER)	CO	0.0223958	0.0386095	1.17064	0.038043	0
NbS00008754g0019		(OTHER)(CC)	OC	0.0331324	0.16343	0.10439	0	0
NbS00009236g0010		(NBARC)	N	0.244725	0.201762	1.64917	0.0627221	0.115149
NbS00010637g0001		(OTHER)(CC)(LRR)	OCL	0.364437	0.304765	0.196572	0.0407428	0.0923756
NbS00010943g0007		(NBARC)	N	0.0217834	0.0897614	0.0644624	0.0601185	0.16125
NbS00011122g0021		(NBARC)	N	0	0	0	0	0
NbS00011430g0001		(MLKL)(PKin)	MO	0.0666914	0.0144267	0.0416213	0	0
NbS00011616g0003		(NBARC)	N	0.357113	0	0.0351338	0	0
NbS00011616g0004		(LRR)	L	0.596882	0.0280441	0.0300031	0.0464348	0
NbS00012040g0004		(RPW8)	R	0.0212073	0.0248459	9.38892	0.0996907	1.04743
NbS00012490g0004		(OTHER)(CC)	OC	0	0	0	0	0
NbS00012490g0007		(OTHER)(CC)(NBARC)(LRR)	OCNL	1.00361	0.866955	1.2915	0.0464264	0.510362
NbS00012526g0004		(R1)(CC)	BC	0	0	0	0	0
NbS00012526g0007		(R1)	B	0	0	0	0	0
NbS00012738g0024		(R1)(CC)(NBARC)(LRR)	BCNL	0.00655116	0	0.167735	0	0.0125975
NbS00012739g0005		(CC)(NBARC)	CN	1.72811	2.88072	3.61583	1.63559	2.92998
NbS00013470g0007		(R1)	B	0	0	0	0	0
NbS00013563g0018		(NBARC)(OTHER)	NO	1.4199	0.431464	1.27561	0.136189	0.156341
NbS00013646g0006		(CC)(OTHER)	CO	0	0	0	0	0
NbS00013765g0006		(NBARC)	N	0.149975	0.264796	0	0	0
NbS00013765g0022		(LRR)	L	0.165748	0.394104	0.0511022	0.0461483	0
NbS00014047g0008		(R1)	B	0	0	0.0808837	0	0
NbS00014047g0014		(CC)(OTHER)(NBARC)	CON	0.0416497	0	0.0204535	0	0.0725319
NbS00016679g0108		(NBARC)	N	0	0.024565	0	0.399749	0.48455
NbS00016721g0006		(NBARC)	N	0	0	0.0262067	0	0
NbS00017358g0001		(NBARC)(LRR)	NL	0.00497494	0	0.891185	0	0
NbS00017801g0004		(NBARC)	N	0	0	0	0	0
NbS00017817g0005		(NBARC)(LRR)	NL	0.0388322	0.0774421	0.00803892	0	0
NbS00018399g0013		(NBARC)	N	4.13674	1.33422	3.72065	0.787821	3.45054
NbS00018488g0004		(CC)(OTHER)(NBARC)(LRR)	CONL	0.902147	1.38838	1.45447	0.688375	1.23929
NbS00019248g0022		(LRR)	L	0.00772976	0	0	0.0442649	0.0409057
NbS00019609g0010		(NBARC)(LRR)	NL	4.14874	3.71	2.96964	2.81507	0.731434
NbS00019695g0009		(NBARC)	N	5.00066	2.09185	4.041	1.7748	3.95256
NbS00019867g0006		(NBARC)	N	1.43334	1.9008	1.51318	0	0
NbS00021039g0024		(LRR)(LRR)	L	0.0358829	0.0279628	0.0821829	0.0172545	0
NbS00021149g0011		(TIR)	T	0	0	0	0	0
NbS00021748g0008		(NBARC)(LRR)	NL	0.00561052	0.0064155	0.0213725	0.032129	0.0512682
NbS00022076g0106		(R1)	B	0	0	0	0	0
NbS00022757g0019		(NBARC)	N	0	0.0153852	0	0.062207	0
NbS00022816g0001		(CC)(OTHER)	CO	0.415449	0.129793	0.276173	0.168279	0
NbS00024228g0012		(LRR)	L	0.0153624	0.269238	0.625929	0	0.169588
NbS00024422g0005		(NBARC)	N	0	0	1.73243	0	0
NbS00024550g0003		(NBARC)	N	2.98169	1.933	2.33058	2.03114	4.10086
NbS00024550g0012		(OTHER)(NBARC)	ON	2.16921	2.03657	1.28404	2.66451	5.7231
NbS00024550g0015		(NBARC)(LRR)	NL	0	0	0	0	0
NbS00024739g0013		(NBARC)	N	0	0	0	0	0
NbS00024943g0004		(NBARC)	N	0.0152566	0.0304056	0.081355	0	0
NbS00025166g0010		(NBARC)(LRR)	NL	0.0134628	0.0136376	0.147094	0.0185361	0.0489156
NbS00025291g0004		(MLKL)(PKin)	MO	0.00403659	0	0	0	0
NbS00025568g0007		(NBARC)	N	0.424827	0.658627	0.546298	0	0
NbS00026568g0006		(LRR)	L	0.544041	0.158888	0.00931049	0.0339805	0
NbS00027764g0005		(TIR)	T	0	0	0	0	0
NbS00027774g0008		(LRR)	L	0.545723	0.287595	8.14969	0.530106	2.51694
NbS00028099g0015		(R1)(CC)(OTHER)	BCO	0.216319	0.132905	3.82441	0	0.0244213
NbS00028099g0016		(NBARC)(LRR)(R1)(R1)(CC)	NLBBC	0.193285	0.214865	4.30513	0.0420694	0.186395
NbS00028099g0017		(NBARC)	N	0.105689	0.147815	2.13853	0	0.13746
NbS00028430g0009		(LRR)(LRR)	L	3.33204	3.11558	5.59842	0.979438	1.97347
NbS00028761g0004		(OTHER)(NBARC)(LRR)	ONL	0.0130095	0	0.0512208	0	0.0317743
NbS00030756g0014		(R1)	B	0	0.0143554	0	0	0
NbS00030989g0011		(NBARC)(LRR)	NL	0.262084	0.4593	0.589211	0.410086	0.0850692
NbS00031017g0006		(R1)(R1)(CC)	BBC	0	0	0.0468753	0	0
NbS00031017g0008		(NBARC)	N	0	0	0.0215207	0	0
NbS00031017g0009		(PLOOP)(LRR)	PL	0.0463602	0.0443474	3.53758	0	0
NbS00031325g0007		(NBARC)(LRR)	NL	0.44922	1.72368	0.207011	0.592856	0.129808
NbS00032049g0003		(NBARC)	N	0	0	0	0	0
NbS00032588g0001		(R1)	B	0	0	1.76105	0	0
NbS00033032g0021		(NBARC)	N	6.15503	6.20827	11.9595	0.48347	1.21565
NbS00033316g0005		(NBARC)	N	0.0895134	0	0.0904226	0	0
NbS00034734g0003		(NBARC)(LRR)	NL	0.475988	0.298519	0.0126525	0	0.021951
NbS00035496g0007		(R1)	B	0.711996	0.91686	7.6521	0.143998	0
NbS00035496g0011		(NBARC)	N	1.2573	0.82085	1.47394	0	0
NbS00035496g0016		(CC)	C	0	0	0	0	0
NbS00035637g0014		(NBARC)(LRR)	NL	0.591186	0.602944	0.687304	0.480033	0.177149
NbS00037192g0022		(RPW8)	R	0	0	0.474767	0	0
NbS00037285g0006		(TPR)(OTHER)(OTHER)(OTHER)(OTHER)(CC)(NBARC)(LRR)	OOOOOCNL	2.12814	1.48649	1.93359	0.264376	0.234058
NbS00037807g0006		(LRR)	L	0	0	0	0	0
NbS00038046g0002		(MLKL)(PKin)	MO	0.0352887	0.0075964	0.112993	0.0156142	0.017578
NbS00038736g0002		(NBARC)	N	0.0556023	0	0.102868	0	0
NbS00038736g0004		(NBARC)(LRR)	NL	0.0100478	0.0204487	0.334176	0	0
NbS00039662g0007		(NBARC)(LRR)	NL	0.4922	0.373504	0.0339087	0.203451	0
NbS00040487g0006		(NBARC)	N	0	0	0	0	0
NbS00040803g0002		(LRR)(OTHER)	LO	1.47296	0.196391	14.4222	0.112578	0.167228
NbS00041172g0003		(NBARC)	N	0	0	0	0	0.0626773
NbS00041414g0005		(NBARC)(LRR)	NL	0	0	0	0	0.117007
NbS00041567g0009		(LRR)	L	2.55906	1.23708	1.80642	0.288685	0.229634
NbS00042739g0005		(LRR)	L	2.69506	1.58978	4.56857	1.44189	3.39857
NbS00044055g0007		(LRR)	L	0.170335	0.0926352	0.629191	0.0283066	0
NbS00044379g0009		(NBARC)(LRR)	NL	2.47745	2.40625	0.83528	1.07016	0.517406
NbS00044379g0011		(OTHER)(CC)(NBARC)	OCN	2.5655	2.35193	0.559548	0.432696	0.0788633
NbS00044954g0001		(TIR)	T	0	0	0	0	0
NbS00045296g0001		(OTHER)(CC)	OC	2.6576	1.26302	5.05185	0.156999	0.540473
NbS00045296g0008		(NBARC)(LRR)	NL	2.55069	2.48069	6.5915	0.259512	1.01746
NbS00045592g0004		(LRR)	L	0.793135	0.509916	7.8855	0.144572	0.0535726
NbS00045592g0019		(CC)(OTHER)(NBARC)(PLOOP)	CONP	0.530098	0.515495	6.86037	0	0.131977
NbS00046085g0004		(NBARC)(LRR)	NL	0.0195953	0	0.0178743	0	0
NbS00046184g0007		(OTHER)(OTHER)(NBARC)	OON	3.64894	4.2258	2.35533	1.58759	1.24066
NbS00047104g0008		(NBARC)	N	0.709242	1.02013	0.0425036	3.20667	0.135356
NbS00047736g0006		(NBARC)(LRR)	NL	0.373305	0	0	0	0
NbS00047736g0007		(NBARC)	N	3.37579	1.02017	0	0.0865281	0
NbS00048886g0004		(MLKL)(MLKL)(PKin)	MMO	4.52385	1.99152	3.28651	0.430025	0.534296
NbS00050904g0006		(LRR)	L	3.83777	1.13124	0.0610946	0.136747	0.0535726
NbS00055931g0001		(NBARC)	N	2.3685	1.38945	3.37594	0.753074	0.432775
NbS00057285g0006		(R1)	B	0	0	0	0	0
NbS00058147g0001		(CC)(OTHER)	CO	1.01362	0.448563	1.99342	0.361669	0.959646
